# Proteasome Regulation by Reversible Tyrosine Phosphorylation at the Membrane

**DOI:** 10.1101/2020.09.20.305532

**Authors:** Lu Chen, Xin Shu, Qiong Chen, Tiantian Wei, Xiaorong Wang, Qirou Wu, Heman Wang, Xiaoyan Liu, Xiaomei Zhang, Yanan Zhang, Suya Zheng, Lan Huang, Junyu Xiao, Chao Jiang, Zhiping Wang, Bing Yang, Xing Guo

## Abstract

Reversible phosphorylation has emerged as an important mechanism for regulating 26S proteasome function in health and disease. Over 100 phospho-tyrosine (pTyr) sites of the human proteasome have been detected, and yet their function and regulation remain poorly understood. Here we show that the 19S subunit Rpt2 is phosphorylated at Tyr439, a strictly conserved residue within the C-terminal HbYX motif of Rpt2 that is essential for 26S proteasome assembly. Unexpectedly, we found that Y439 phosphorylation depends on Rpt2 membrane localization mediated by its N-myristoylation. Multiple receptor tyrosine kinases (RTKs) can trigger Rpt2-Y439 phosphorylation by activating Src, a N-myristoylated tyrosine kinase. Src directly phosphorylates Rpt2-Y439 *in vitro* and negatively regulates 26S proteasome integrity and activity at cellular membranes, which can be reversed by the membrane-associated isoform of protein tyrosine phosphatase non-receptor type 2 (PTPN2). In H1975 lung cancer cells with activated Src, blocking Rpt2-Y439 phosphorylation by the Y439F mutation conferred partial resistance to the Src inhibitor saracatinib both *in vitro* and in a mouse xenograft tumor model, and caused significant changes of cellular responses to saracatinib at the proteome level. Our study has defined a novel mechanism involved in the spatial regulation of proteasome function and provided new insights into tyrosine kinase inhibitor-based anti-cancer therapies.
