## Supplementary material for "Proteasome Regulation by Reversible Tyrosine Phosphorylation at the Membrane": Table S5 Downregulated proteins

### Sheet: Downregulated proteins
	Protein ID	Membrane association			Protein ID	Membrane association
Proteins downregulated by saracatinib in H1975-WT cells	A16A1_HUMAN	Y		Proteins downregulated by saracatinib in H1975-YF cells	A4_HUMAN	Y
	ACSF3_HUMAN	Y			ACOX1_HUMAN	Y
	ADT1_HUMAN	Y			ADT1_HUMAN	Y
	ARHG1_HUMAN				AGM1_HUMAN
	ARI1A_HUMAN				ARHG2_HUMAN	Y
	BRD2_HUMAN				ARI1A_HUMAN
	BT3L4_HUMAN				ARL8A_HUMAN	Y
	CDK4_HUMAN	Y			ASCC3_HUMAN
	CERS2_HUMAN	Y			AVL9_HUMAN	Y
	CHD3_HUMAN				BAZ1A_HUMAN
	CLCA_HUMAN	Y			BCAR1_HUMAN	Y
	COX20_HUMAN	Y			CD2B2_HUMAN
	DC1L1_HUMAN				CMTD1_HUMAN	Y
	DCTN4_HUMAN				DC1L1_HUMAN
	DPY30_HUMAN	Y			DGKA_HUMAN	Y
	ETHE1_HUMAN	Y			DJC10_HUMAN	Y
	EXOC4_HUMAN	Y			ECM29_HUMAN	Y
	GOLI4_HUMAN	Y			EMSA1_HUMAN
	H1BP3_HUMAN	Y			ERAP1_HUMAN	Y
	H33_HUMAN				FAD1_HUMAN	Y
	HACD2_HUMAN	Y			FXR2_HUMAN
	HIP1_HUMAN	Y			HELZ2_HUMAN
	HMOX1_HUMAN				HMOX1_HUMAN
	IGBP1_HUMAN	Y			HSP72_HUMAN
	ITAV_HUMAN	Y			IASPP_HUMAN
	KRR1_HUMAN				IF4E2_HUMAN
	L2GL1_HUMAN	Y			INT14_HUMAN
	LGMN_HUMAN	Y			LAS1L_HUMAN
	LSM4_HUMAN				LMCD1_HUMAN
	LTOR1_HUMAN	Y			LTOR1_HUMAN	Y
	LYPL1_HUMAN				NBN_HUMAN
	MCA3_HUMAN				NELFE_HUMAN
	MCP_HUMAN	Y			NIT1_HUMAN	Y
	MFN2_HUMAN	Y			NMI_HUMAN
	MRM1_HUMAN	Y			NPC1_HUMAN	Y
	MRPP3_HUMAN	Y			PELO_HUMAN
	MTAP_HUMAN				PMM2_HUMAN
	MYG_HUMAN	Y			PP1RA_HUMAN
	NDRG3_HUMAN	Y			PTSS1_HUMAN	Y
	NDUS3_HUMAN	Y			PX11B_HUMAN	Y
	NDUV2_HUMAN	Y			RAB31_HUMAN	Y
	NELFB_HUMAN				RAB9A_HUMAN	Y
	NICA_HUMAN	Y			RCC1L_HUMAN	Y
	NIP7_HUMAN				RM46_HUMAN	Y
	NSMA3_HUMAN	Y			SKT_HUMAN
	NUP62_HUMAN	Y			SMHD1_HUMAN
	P66B_HUMAN				STEA3_HUMAN	Y
	PDIA5_HUMAN	Y			SYSM_HUMAN	Y
	PP1R7_HUMAN				TCAF2_HUMAN	Y
	PPIG_HUMAN				TF3C2_HUMAN
	PSD10_HUMAN				TGT_HUMAN	Y
	PTPM1_HUMAN	Y			TMED4_HUMAN	Y
	RBM42_HUMAN				TMM70_HUMAN	Y
	RL40_HUMAN				TXND9_HUMAN
	RM22_HUMAN	Y			UBR4_HUMAN	Y
	RM53_HUMAN	Y			UFC1_HUMAN	Y
	RRAS_HUMAN	Y			VPS29_HUMAN	Y
	SAP_HUMAN	Y			VTI1B_HUMAN	Y
	SCRIB_HUMAN	Y			YMEL1_HUMAN	Y
	SCRN1_HUMAN				ZDH13_HUMAN	Y
	SIN3A_HUMAN
	SPF27_HUMAN
	SPS1_HUMAN	Y
	STIM1_HUMAN	Y
	SWP70_HUMAN	Y
	TRI56_HUMAN
	UBA3_HUMAN
	UN13D_HUMAN	Y
	WDR61_HUMAN
