## Supplementary material for "Proteasome Regulation by Reversible Tyrosine Phosphorylation at the Membrane": Table S6 Upregulated proteins

### Sheet: Upregulated proteins
	Protein ID			Protein ID
Proteins upregulated by saracatinib in H1975-WT cells	AAAT_HUMAN		Proteins upregulated by saracatinib in H1975-YF cells	1C07_HUMAN
	ABCB7_HUMAN			AAMP_HUMAN
	ABCB8_HUMAN			ACAD9_HUMAN
	AKAP1_HUMAN			ADPGK_HUMAN
	ANR17_HUMAN			AKAP1_HUMAN
	ARHG2_HUMAN			AKAP9_HUMAN
	ARMC6_HUMAN			AKP8L_HUMAN
	AT1B3_HUMAN			AMPD2_HUMAN
	ATG7_HUMAN			ARHG7_HUMAN
	BAP29_HUMAN			ARM10_HUMAN
	BID_HUMAN			BAG3_HUMAN
	BRE1B_HUMAN			BID_HUMAN
	CING_HUMAN			BTAF1_HUMAN
	CLIC4_HUMAN			CAF1B_HUMAN
	COG7_HUMAN			CCD58_HUMAN
	CP20A_HUMAN			CCZ1_HUMAN
	CTU1_HUMAN			CDK6_HUMAN
	DNPH1_HUMAN			CG050_HUMAN
	ELP3_HUMAN			CLMN_HUMAN
	EMSA1_HUMAN			CRTAP_HUMAN
	ERMP1_HUMAN			CTBP1_HUMAN
	F136A_HUMAN			CYB5_HUMAN
	FA83H_HUMAN			CYTSB_HUMAN
	FAAA_HUMAN			DDX51_HUMAN
	FAKD5_HUMAN			DPY30_HUMAN
	FERM1_HUMAN			E41L1_HUMAN
	HELZ2_HUMAN			ERBIN_HUMAN
	HNRLL_HUMAN			ETHE1_HUMAN
	IPO8_HUMAN			GFPT2_HUMAN
	IVD_HUMAN			GNL3L_HUMAN
	LRRF2_HUMAN			HINT1_HUMAN
	MAP2_HUMAN			IPP2B_HUMAN
	MEPCE_HUMAN			L2HDH_HUMAN
	MP2K1_HUMAN			MAK16_HUMAN
	NAGK_HUMAN			MCA3_HUMAN
	NF1_HUMAN			MELPH_HUMAN
	NOB1_HUMAN			MRP_HUMAN
	NT5D1_HUMAN			MRPP3_HUMAN
	PCAT2_HUMAN			MYG_HUMAN
	PELO_HUMAN			NDRG3_HUMAN
	PIPNA_HUMAN			NEMF_HUMAN
	PLPP2_HUMAN			NEUA_HUMAN
	PPIL1_HUMAN			NFS1_HUMAN
	PRPS2_HUMAN			NHRF1_HUMAN
	PTN23_HUMAN			OGFD1_HUMAN
	RBM15_HUMAN			PARP4_HUMAN
	RIN1_HUMAN			PCID2_HUMAN
	RPA2_HUMAN			PGES2_HUMAN
	RPIA_HUMAN			PPA6_HUMAN
	RRP8_HUMAN			PPIG_HUMAN
	RT21_HUMAN			PPM1F_HUMAN
	RUXF_HUMAN			PPT1_HUMAN
	S29A1_HUMAN			PROM2_HUMAN
	SAFB2_HUMAN			PRPK_HUMAN
	SPIT2_HUMAN			PSB7_HUMAN
	STX4_HUMAN			PTN23_HUMAN
	SURF4_HUMAN			PURA_HUMAN
	SYLM_HUMAN			R39L5_HUMAN
	SYMM_HUMAN			RAI14_HUMAN
	SYYM_HUMAN			RASK_HUMAN
	TEX10_HUMAN			RB12B_HUMAN
	TIA1_HUMAN			RCOR1_HUMAN
	TOM20_HUMAN			RD23B_HUMAN
	TRI26_HUMAN			RED_HUMAN
	TRM5_HUMAN			RGS10_HUMAN
	TRMB_HUMAN			RM18_HUMAN
	UBL5_HUMAN			ROA1_HUMAN
	URB2_HUMAN			RPA1_HUMAN
	UTP23_HUMAN			RT15_HUMAN
	ZNT7_HUMAN			RT27_HUMAN
				RUXE_HUMAN
				RUXG_HUMAN
				SAFB1_HUMAN
				SAR1A_HUMAN
				SCRB1_HUMAN
				SHOT1_HUMAN
				SNX3_HUMAN
				SPAG5_HUMAN
				SPS1_HUMAN
				SRSF9_HUMAN
				SSU72_HUMAN
				ST14_HUMAN
				SYYM_HUMAN
				TBCA_HUMAN
				TERF2_HUMAN
				THEM6_HUMAN
				TIA1_HUMAN
				TIM_HUMAN
				TRIPB_HUMAN
				TTC4_HUMAN
				UBCP1_HUMAN
				UBE2H_HUMAN
				UBE2S_HUMAN
				UBXN1_HUMAN
				UFSP2_HUMAN
				UROK_HUMAN
				VASP_HUMAN
				VIR_HUMAN
				VP26B_HUMAN
				WASF2_HUMAN
				WDR11_HUMAN
				WRIP1_HUMAN
				ZN638_HUMAN
