## Supplementary material for "Proteasome Regulation by Reversible Tyrosine Phosphorylation at the Membrane": Table S7 Diff. reg WT vs. YF

### Sheet: Diff. regulated, WT vs. YF
Protein IDs	Fasta headers	Dsum (WT)	Dsum (YF)	Dsum (YF) - Dsum (WT)	Group
P15529|MCP_HUMAN	MCP_HUMAN Membrane cofactor protein OS=Homo sapiens OX=9606 GN=CD46 PE=1 SV=3	-3	1	4	I
P62987|RL40_HUMAN	RL40_HUMAN Ubiquitin-60S ribosomal protein L40 OS=Homo sapiens OX=9606 GN=UBA52 PE=1 SV=2;sp|P0CG47|UBB_HUMAN Polyubiquitin-B OS=Homo sapiens OX=9606 GN=UBB PE=1 SV=1;sp|P0CG48|UBC_HUMAN Polyubiquitin-C OS=Homo sapiens OX=9606 GN=UBC PE=1 SV=3	-3	0	3	I
Q5VWZ2|LYPL1_HUMAN	LYPL1_HUMAN Lysophospholipase-like protein 1 OS=Homo sapiens OX=9606 GN=LYPLAL1 PE=1 SV=3	-3	0	3	I
Q14160|SCRIB_HUMAN	SCRIB_HUMAN Protein scribble homolog OS=Homo sapiens OX=9606 GN=SCRIB PE=1 SV=4	-3	-1	2	I
Q70J99|UN13D_HUMAN	UN13D_HUMAN Protein unc-13 homolog D OS=Homo sapiens OX=9606 GN=UNC13D PE=1 SV=1	-3	-1	2	I
O75934|SPF27_HUMAN	SPF27_HUMAN Pre-mRNA-splicing factor SPF27 OS=Homo sapiens OX=9606 GN=BCAS2 PE=1 SV=1	-2	1	3	I
Q13126|MTAP_HUMAN	MTAP_HUMAN S-methyl-5-thioadenosine phosphorylase OS=Homo sapiens OX=9606 GN=MTAP PE=1 SV=2	-2	1	3	I
Q9GZS3|WDR61_HUMAN	WDR61_HUMAN WD repeat-containing protein 61 OS=Homo sapiens OX=9606 GN=WDR61 PE=1 SV=1	-2	1	3	I
O75832|PSD10_HUMAN	PSD10_HUMAN 26S proteasome non-ATPase regulatory subunit 10 OS=Homo sapiens OX=9606 GN=PSMD10 PE=1 SV=1	-2	1	3	I
P10301|RRAS_HUMAN	RRAS_HUMAN Ras-related protein R-Ras OS=Homo sapiens OX=9606 GN=RRAS PE=1 SV=1	-2	1	3	I
Q9BRZ2|TRI56_HUMAN	TRI56_HUMAN E3 ubiquitin-protein ligase TRIM56 OS=Homo sapiens OX=9606 GN=TRIM56 PE=1 SV=3	-2	1	3	I
Q9Y221|NIP7_HUMAN	NIP7_HUMAN 60S ribosome subunit biogenesis protein NIP7 homolog OS=Homo sapiens OX=9606 GN=NIP7 PE=1 SV=1	-2	1	3	I
Q96G23|CERS2_HUMAN	CERS2_HUMAN Ceramide synthase 2 OS=Homo sapiens OX=9606 GN=CERS2 PE=1 SV=1	-2	1	3	I
Q92542|NICA_HUMAN	NICA_HUMAN Nicastrin OS=Homo sapiens OX=9606 GN=NCSTN PE=1 SV=2	-2	1	3	I
Q96EL3|RM53_HUMAN	RM53_HUMAN 39S ribosomal protein L53, mitochondrial OS=Homo sapiens OX=9606 GN=MRPL53 PE=1 SV=1	-2	1	3	I
Q96K17|BT3L4_HUMAN	BT3L4_HUMAN Transcription factor BTF3 homolog 4 OS=Homo sapiens OX=9606 GN=BTF3L4 PE=1 SV=1	-2	1	3	I
Q6Y1H2|HACD2_HUMAN	HACD2_HUMAN Very-long-chain (3R)-3-hydroxyacyl-CoA dehydratase 2 OS=Homo sapiens OX=9606 GN=HACD2 PE=1 SV=1	-2	1	3	I
O00461|GOLI4_HUMAN	GOLI4_HUMAN Golgi integral membrane protein 4 OS=Homo sapiens OX=9606 GN=GOLIM4 PE=1 SV=1	-2	0	2	I
P07602|SAP_HUMAN	SAP_HUMAN Prosaposin OS=Homo sapiens OX=9606 GN=PSAP PE=1 SV=2	-2	0	2	I
P37198|NUP62_HUMAN	NUP62_HUMAN Nuclear pore glycoprotein p62 OS=Homo sapiens OX=9606 GN=NUP62 PE=1 SV=3	-2	0	2	I
P78318|IGBP1_HUMAN	IGBP1_HUMAN Immunoglobulin-binding protein 1 OS=Homo sapiens OX=9606 GN=IGBP1 PE=1 SV=1	-2	0	2	I
Q12765|SCRN1_HUMAN	SCRN1_HUMAN Secernin-1 OS=Homo sapiens OX=9606 GN=SCRN1 PE=1 SV=2	-2	0	2	I
Q13601|KRR1_HUMAN	KRR1_HUMAN KRR1 small subunit processome component homolog OS=Homo sapiens OX=9606 GN=KRR1 PE=1 SV=4	-2	0	2	I
Q15435|PP1R7_HUMAN	PP1R7_HUMAN Protein phosphatase 1 regulatory subunit 7 OS=Homo sapiens OX=9606 GN=PPP1R7 PE=1 SV=1	-2	0	2	I
Q8WX92|NELFB_HUMAN	NELFB_HUMAN Negative elongation factor B OS=Homo sapiens OX=9606 GN=NELFB PE=1 SV=1	-2	0	2	I
Q9BTD8|RBM42_HUMAN	RBM42_HUMAN RNA-binding protein 42 OS=Homo sapiens OX=9606 GN=RBM42 PE=1 SV=1	-2	0	2	I
P09496|CLCA_HUMAN	CLCA_HUMAN Clathrin light chain A OS=Homo sapiens OX=9606 GN=CLTA PE=1 SV=1	-2	0	2	I
P19404|NDUV2_HUMAN	NDUV2_HUMAN NADH dehydrogenase [ubiquinone] flavoprotein 2, mitochondrial OS=Homo sapiens OX=9606 GN=NDUFV2 PE=1 SV=2	-2	0	2	I
Q92888|ARHG1_HUMAN	ARHG1_HUMAN Rho guanine nucleotide exchange factor 1 OS=Homo sapiens OX=9606 GN=ARHGEF1 PE=1 SV=2	-2	0	2	I
Q96A65|EXOC4_HUMAN	EXOC4_HUMAN Exocyst complex component 4 OS=Homo sapiens OX=9606 GN=EXOC4 PE=1 SV=1	-2	0	2	I
O95140|MFN2_HUMAN	MFN2_HUMAN Mitofusin-2 OS=Homo sapiens OX=9606 GN=MFN2 PE=1 SV=3	-2	0	2	I
P06756|ITAV_HUMAN	ITAV_HUMAN Integrin alpha-V OS=Homo sapiens OX=9606 GN=ITGAV PE=1 SV=2	-2	0	2	I
Q12873|CHD3_HUMAN	CHD3_HUMAN Chromodomain-helicase-DNA-binding protein 3 OS=Homo sapiens OX=9606 GN=CHD3 PE=1 SV=3	-2	0	2	I
O00291|HIP1_HUMAN	HIP1_HUMAN Huntingtin-interacting protein 1 OS=Homo sapiens OX=9606 GN=HIP1 PE=1 SV=5	-2	0	2	I
P11802|CDK4_HUMAN	CDK4_HUMAN Cyclin-dependent kinase 4 OS=Homo sapiens OX=9606 GN=CDK4 PE=1 SV=2	-2	0	2	I
Q14554|PDIA5_HUMAN	PDIA5_HUMAN Protein disulfide-isomerase A5 OS=Homo sapiens OX=9606 GN=PDIA5 PE=1 SV=1	-2	0	2	I
Q15334|L2GL1_HUMAN	L2GL1_HUMAN Lethal(2) giant larvae protein homolog 1 OS=Homo sapiens OX=9606 GN=LLGL1 PE=1 SV=3	-2	0	2	I
Q53T59|H1BP3_HUMAN	H1BP3_HUMAN HCLS1-binding protein 3 OS=Homo sapiens OX=9606 GN=HS1BP3 PE=1 SV=1	-2	0	2	I
Q8TBC4|UBA3_HUMAN	UBA3_HUMAN NEDD8-activating enzyme E1 catalytic subunit OS=Homo sapiens OX=9606 GN=UBA3 PE=1 SV=2	-2	0	2	I
Q8WXI9|P66B_HUMAN	P66B_HUMAN Transcriptional repressor p66-beta OS=Homo sapiens OX=9606 GN=GATAD2B PE=1 SV=1	-2	0	2	I
Q9NWU5|RM22_HUMAN	RM22_HUMAN 39S ribosomal protein L22, mitochondrial OS=Homo sapiens OX=9606 GN=MRPL22 PE=1 SV=1	-2	0	2	I
Q9Y4Z0|LSM4_HUMAN	LSM4_HUMAN U6 snRNA-associated Sm-like protein LSm4 OS=Homo sapiens OX=9606 GN=LSM4 PE=1 SV=1	-2	0	2	I
O95571|ETHE1_HUMAN	ETHE1_HUMAN Persulfide dioxygenase ETHE1, mitochondrial OS=Homo sapiens OX=9606 GN=ETHE1 PE=1 SV=2	-2	2	4	I
Q9C005|DPY30_HUMAN	DPY30_HUMAN Protein dpy-30 homolog OS=Homo sapiens OX=9606 GN=DPY30 PE=1 SV=1	-2	2	4	I
Q9UGV2|NDRG3_HUMAN	NDRG3_HUMAN Protein NDRG3 OS=Homo sapiens OX=9606 GN=NDRG3 PE=1 SV=2	-2	2	4	I
O15091|MRPP3_HUMAN	MRPP3_HUMAN Mitochondrial ribonuclease P catalytic subunit OS=Homo sapiens OX=9606 GN=KIAA0391 PE=1 SV=2	-2	2	4	I
P49903|SPS1_HUMAN	SPS1_HUMAN Selenide, water dikinase 1 OS=Homo sapiens OX=9606 GN=SEPHS1 PE=1 SV=2	-2	2	4	I
P02144|MYG_HUMAN	MYG_HUMAN Myoglobin OS=Homo sapiens OX=9606 GN=MB PE=1 SV=2	-2	2	4	I
Q13427|PPIG_HUMAN	PPIG_HUMAN Peptidyl-prolyl cis-trans isomerase G OS=Homo sapiens OX=9606 GN=PPIG PE=1 SV=2	-2	2	4	I
O43324|MCA3_HUMAN	MCA3_HUMAN Eukaryotic translation elongation factor 1 epsilon-1 OS=Homo sapiens OX=9606 GN=EEF1E1 PE=1 SV=1	-2	2	4	I
Q8NFW8|NEUA_HUMAN	NEUA_HUMAN N-acylneuraminate cytidylyltransferase OS=Homo sapiens OX=9606 GN=CMAS PE=1 SV=2	-1	3	4	II
O95817|BAG3_HUMAN	BAG3_HUMAN BAG family molecular chaperone regulator 3 OS=Homo sapiens OX=9606 GN=BAG3 PE=1 SV=3	-1	2	3	II
P49773|HINT1_HUMAN	HINT1_HUMAN Histidine triad nucleotide-binding protein 1 OS=Homo sapiens OX=9606 GN=HINT1 PE=1 SV=2	-1	2	3	II
P54727|RD23B_HUMAN	RD23B_HUMAN UV excision repair protein RAD23 homolog B OS=Homo sapiens OX=9606 GN=RAD23B PE=1 SV=1	-1	2	3	II
Q00534|CDK6_HUMAN	CDK6_HUMAN Cyclin-dependent kinase 6 OS=Homo sapiens OX=9606 GN=CDK6 PE=1 SV=1	-1	2	3	II
Q14966|ZN638_HUMAN	ZN638_HUMAN Zinc finger protein 638 OS=Homo sapiens OX=9606 GN=ZNF638 PE=1 SV=2	-1	2	3	II
Q9BV36|MELPH_HUMAN	MELPH_HUMAN Melanophilin OS=Homo sapiens OX=9606 GN=MLPH PE=1 SV=1	-1	2	3	II
O14981|BTAF1_HUMAN	BTAF1_HUMAN TATA-binding protein-associated factor 172 OS=Homo sapiens OX=9606 GN=BTAF1 PE=1 SV=2	-1	2	3	II
Q69YN4|VIR_HUMAN	VIR_HUMAN Protein virilizer homolog OS=Homo sapiens OX=9606 GN=VIRMA PE=1 SV=2	-1	2	3	II
O14745|NHRF1_HUMAN	NHRF1_HUMAN Na(+)/H(+) exchange regulatory cofactor NHE-RF1 OS=Homo sapiens OX=9606 GN=SLC9A3R1 PE=1 SV=4	-1	2	3	II
Q8WTV0|SCRB1_HUMAN	SCRB1_HUMAN Scavenger receptor class B member 1 OS=Homo sapiens OX=9606 GN=SCARB1 PE=1 SV=1	-1	2	3	II
Q9NPH0|PPA6_HUMAN	PPA6_HUMAN Lysophosphatidic acid phosphatase type 6 OS=Homo sapiens OX=9606 GN=ACP6 PE=1 SV=3	-1	2	3	II
P62308|RUXG_HUMAN	RUXG_HUMAN Small nuclear ribonucleoprotein G OS=Homo sapiens OX=9606 GN=SNRPG PE=1 SV=1;sp|A8MWD9|RUXGL_HUMAN Putative small nuclear ribonucleoprotein G-like protein 15 OS=Homo sapiens OX=9606 GN=SNRPGP15 PE=5 SV=2	-1	2	3	II
P86791|CCZ1_HUMAN	CCZ1_HUMAN Vacuolar fusion protein CCZ1 homolog OS=Homo sapiens OX=9606 GN=CCZ1 PE=1 SV=1;sp|P86790|CCZ1B_HUMAN Vacuolar fusion protein CCZ1 homolog B OS=Homo sapiens OX=9606 GN=CCZ1B PE=1 SV=1	-1	2	3	II
Q13112|CAF1B_HUMAN	CAF1B_HUMAN Chromatin assembly factor 1 subunit B OS=Homo sapiens OX=9606 GN=CHAF1B PE=1 SV=1	-1	2	3	II
Q9H0U6|RM18_HUMAN	RM18_HUMAN 39S ribosomal protein L18, mitochondrial OS=Homo sapiens OX=9606 GN=MRPL18 PE=1 SV=1	-1	2	3	II
Q13242|SRSF9_HUMAN	SRSF9_HUMAN Serine/arginine-rich splicing factor 9 OS=Homo sapiens OX=9606 GN=SRSF9 PE=1 SV=1	-1	2	3	II
Q4G0F5|VP26B_HUMAN	VP26B_HUMAN Vacuolar protein sorting-associated protein 26B OS=Homo sapiens OX=9606 GN=VPS26B PE=1 SV=2	-1	2	3	II
Q9NVN8|GNL3L_HUMAN	GNL3L_HUMAN Guanine nucleotide-binding protein-like 3-like protein OS=Homo sapiens OX=9606 GN=GNL3L PE=1 SV=1	-1	2	3	II
Q9UKK3|PARP4_HUMAN	PARP4_HUMAN Poly [ADP-ribose] polymerase 4 OS=Homo sapiens OX=9606 GN=PARP4 PE=1 SV=3	-1	2	3	II
P50897|PPT1_HUMAN	PPT1_HUMAN Palmitoyl-protein thioesterase 1 OS=Homo sapiens OX=9606 GN=PPT1 PE=1 SV=1	-1	2	3	II
Q96JQ2|CLMN_HUMAN	CLMN_HUMAN Calmin OS=Homo sapiens OX=9606 GN=CLMN PE=1 SV=1	0	3	3	II
O94808|GFPT2_HUMAN	GFPT2_HUMAN Glutamine--fructose-6-phosphate aminotransferase [isomerizing] 2 OS=Homo sapiens OX=9606 GN=GFPT2 PE=1 SV=3	0	3	3	II
A0MZ66|SHOT1_HUMAN	SHOT1_HUMAN Shootin-1 OS=Homo sapiens OX=9606 GN=SHTN1 PE=1 SV=4	0	2	2	II
P49593|PPM1F_HUMAN	PPM1F_HUMAN Protein phosphatase 1F OS=Homo sapiens OX=9606 GN=PPM1F PE=1 SV=3	0	2	2	II
O75347|TBCA_HUMAN	TBCA_HUMAN Tubulin-specific chaperone A OS=Homo sapiens OX=9606 GN=TBCA PE=1 SV=3	0	2	2	II
O75718|CRTAP_HUMAN	CRTAP_HUMAN Cartilage-associated protein OS=Homo sapiens OX=9606 GN=CRTAP PE=1 SV=1	0	2	2	II
P01116|RASK_HUMAN	RASK_HUMAN GTPase KRas OS=Homo sapiens OX=9606 GN=KRAS PE=1 SV=1	0	2	2	II
Q15424|SAFB1_HUMAN	SAFB1_HUMAN Scaffold attachment factor B1 OS=Homo sapiens OX=9606 GN=SAFB PE=1 SV=4	0	2	2	II
Q16763|UBE2S_HUMAN	UBE2S_HUMAN Ubiquitin-conjugating enzyme E2 S OS=Homo sapiens OX=9606 GN=UBE2S PE=1 SV=2	0	2	2	II
Q99436|PSB7_HUMAN	PSB7_HUMAN Proteasome subunit beta type-7 OS=Homo sapiens OX=9606 GN=PSMB7 PE=1 SV=1	0	2	2	II
Q9BRR6|ADPGK_HUMAN	ADPGK_HUMAN ADP-dependent glucokinase OS=Homo sapiens OX=9606 GN=ADPGK PE=1 SV=1	0	2	2	II
Q9BXY0|MAK16_HUMAN	MAK16_HUMAN Protein MAK16 homolog OS=Homo sapiens OX=9606 GN=MAK16 PE=1 SV=2	0	2	2	II
Q9P0K7|RAI14_HUMAN	RAI14_HUMAN Ankycorbin OS=Homo sapiens OX=9606 GN=RAI14 PE=1 SV=2	0	2	2	II
O43665|RGS10_HUMAN	RGS10_HUMAN Regulator of G-protein signaling 10 OS=Homo sapiens OX=9606 GN=RGS10 PE=1 SV=2	0	2	2	II
O60493|SNX3_HUMAN	SNX3_HUMAN Sorting nexin-3 OS=Homo sapiens OX=9606 GN=SNX3 PE=1 SV=3	0	2	2	II
P00167|CYB5_HUMAN	CYB5_HUMAN Cytochrome b5 OS=Homo sapiens OX=9606 GN=CYB5A PE=1 SV=2	0	2	2	II
P09651|ROA1_HUMAN	ROA1_HUMAN Heterogeneous nuclear ribonucleoprotein A1 OS=Homo sapiens OX=9606 GN=HNRNPA1 PE=1 SV=5;sp|Q32P51|RA1L2_HUMAN Heterogeneous nuclear ribonucleoprotein A1-like 2 OS=Homo sapiens OX=9606 GN=HNRNPA1L2 PE=2 SV=2	0	2	2	II
P50552|VASP_HUMAN	VASP_HUMAN Vasodilator-stimulated phosphoprotein OS=Homo sapiens OX=9606 GN=VASP PE=1 SV=3	0	2	2	II
P62304|RUXE_HUMAN	RUXE_HUMAN Small nuclear ribonucleoprotein E OS=Homo sapiens OX=9606 GN=SNRPE PE=1 SV=1	0	2	2	II
Q04323|UBXN1_HUMAN	UBXN1_HUMAN UBX domain-containing protein 1 OS=Homo sapiens OX=9606 GN=UBXN1 PE=1 SV=2	0	2	2	II
Q13363|CTBP1_HUMAN	CTBP1_HUMAN C-terminal-binding protein 1 OS=Homo sapiens OX=9606 GN=CTBP1 PE=1 SV=2	0	2	2	II
Q8N543|OGFD1_HUMAN	OGFD1_HUMAN Prolyl 3-hydroxylase OGFOD1 OS=Homo sapiens OX=9606 GN=OGFOD1 PE=1 SV=1	0	2	2	II
Q8N8A6|DDX51_HUMAN	DDX51_HUMAN ATP-dependent RNA helicase DDX51 OS=Homo sapiens OX=9606 GN=DDX51 PE=1 SV=3	0	2	2	II
Q8WUY1|THEM6_HUMAN	THEM6_HUMAN Protein THEM6 OS=Homo sapiens OX=9606 GN=THEM6 PE=1 SV=2	0	2	2	II
Q8WVY7|UBCP1_HUMAN	UBCP1_HUMAN Ubiquitin-like domain-containing CTD phosphatase 1 OS=Homo sapiens OX=9606 GN=UBLCP1 PE=1 SV=2	0	2	2	II
Q92552|RT27_HUMAN	RT27_HUMAN 28S ribosomal protein S27, mitochondrial OS=Homo sapiens OX=9606 GN=MRPS27 PE=1 SV=3	0	2	2	II
Q96S44|PRPK_HUMAN	PRPK_HUMAN EKC/KEOPS complex subunit TP53RK OS=Homo sapiens OX=9606 GN=TP53RK PE=1 SV=2	0	2	2	II
Q99996|AKAP9_HUMAN	AKAP9_HUMAN A-kinase anchor protein 9 OS=Homo sapiens OX=9606 GN=AKAP9 PE=1 SV=4	0	2	2	II
Q9BRJ6|CG050_HUMAN	CG050_HUMAN Uncharacterized protein C7orf50 OS=Homo sapiens OX=9606 GN=C7orf50 PE=1 SV=1	0	2	2	II
Q9H4G0|E41L1_HUMAN	E41L1_HUMAN Band 4.1-like protein 1 OS=Homo sapiens OX=9606 GN=EPB41L1 PE=1 SV=2	0	2	2	II
Q9H7Z7|PGES2_HUMAN	PGES2_HUMAN Prostaglandin E synthase 2 OS=Homo sapiens OX=9606 GN=PTGES2 PE=1 SV=1	0	2	2	II
O60524|NEMF_HUMAN	NEMF_HUMAN Nuclear export mediator factor NEMF OS=Homo sapiens OX=9606 GN=NEMF PE=1 SV=4	0	2	2	II
P10321|1C07_HUMAN	1C07_HUMAN HLA class I histocompatibility antigen, Cw-7 alpha chain OS=Homo sapiens OX=9606 GN=HLA-C PE=1 SV=3	0	2	2	II
Q4VC31|CCD58_HUMAN	CCD58_HUMAN Coiled-coil domain-containing protein 58 OS=Homo sapiens OX=9606 GN=CCDC58 PE=1 SV=1	0	2	2	II
Q5M775|CYTSB_HUMAN	CYTSB_HUMAN Cytospin-B OS=Homo sapiens OX=9606 GN=SPECC1 PE=1 SV=1	0	2	2	II
Q96S55|WRIP1_HUMAN	WRIP1_HUMAN ATPase WRNIP1 OS=Homo sapiens OX=9606 GN=WRNIP1 PE=1 SV=2	0	2	2	II
Q9NR31|SAR1A_HUMAN	SAR1A_HUMAN GTP-binding protein SAR1a OS=Homo sapiens OX=9606 GN=SAR1A PE=1 SV=1	0	2	2	II
Q5JVF3|PCID2_HUMAN	PCID2_HUMAN PCI domain-containing protein 2 OS=Homo sapiens OX=9606 GN=PCID2 PE=1 SV=2	0	2	2	II
Q15554|TERF2_HUMAN	TERF2_HUMAN Telomeric repeat-binding factor 2 OS=Homo sapiens OX=9606 GN=TERF2 PE=1 SV=3	0	2	2	II
Q8N271|PROM2_HUMAN	PROM2_HUMAN Prominin-2 OS=Homo sapiens OX=9606 GN=PROM2 PE=1 SV=1	0	2	2	II
Q96RT1|ERBIN_HUMAN	ERBIN_HUMAN Erbin OS=Homo sapiens OX=9606 GN=ERBIN PE=1 SV=2	0	2	2	II
Q9UNS1|TIM_HUMAN	TIM_HUMAN Protein timeless homolog OS=Homo sapiens OX=9606 GN=TIMELESS PE=1 SV=2	0	2	2	II
Q9Y6W5|WASF2_HUMAN	WASF2_HUMAN Wiskott-Aldrich syndrome protein family member 2 OS=Homo sapiens OX=9606 GN=WASF2 PE=1 SV=3	1	3	2	II
Q9H9P8|L2HDH_HUMAN	L2HDH_HUMAN L-2-hydroxyglutarate dehydrogenase, mitochondrial OS=Homo sapiens OX=9606 GN=L2HGDH PE=1 SV=3	1	3	2	II
Q8IUH4|ZDH13_HUMAN	ZDH13_HUMAN Palmitoyltransferase ZDHHC13 OS=Homo sapiens OX=9606 GN=ZDHHC13 PE=1 SV=3	0	-3	-3	III
O95400|CD2B2_HUMAN	CD2B2_HUMAN CD2 antigen cytoplasmic tail-binding protein 2 OS=Homo sapiens OX=9606 GN=CD2BP2 PE=1 SV=1	0	-2	-2	III
Q86VU5|CMTD1_HUMAN	CMTD1_HUMAN Catechol O-methyltransferase domain-containing protein 1 OS=Homo sapiens OX=9606 GN=COMTD1 PE=1 SV=1	0	-2	-2	III
Q8WUF5|IASPP_HUMAN	IASPP_HUMAN RelA-associated inhibitor OS=Homo sapiens OX=9606 GN=PPP1R13L PE=1 SV=4	0	-2	-2	III
Q9NZU5|LMCD1_HUMAN	LMCD1_HUMAN LIM and cysteine-rich domains protein 1 OS=Homo sapiens OX=9606 GN=LMCD1 PE=1 SV=1	0	-2	-2	III
O96011|PX11B_HUMAN	PX11B_HUMAN Peroxisomal membrane protein 11B OS=Homo sapiens OX=9606 GN=PEX11B PE=1 SV=1	0	-2	-2	III
P48651|PTSS1_HUMAN	PTSS1_HUMAN Phosphatidylserine synthase 1 OS=Homo sapiens OX=9606 GN=PTDSS1 PE=1 SV=1	0	-2	-2	III
Q9BUB7|TMM70_HUMAN	TMM70_HUMAN Transmembrane protein 70, mitochondrial OS=Homo sapiens OX=9606 GN=TMEM70 PE=1 SV=2	0	-2	-2	III
Q9BXR0|TGT_HUMAN	TGT_HUMAN Queuine tRNA-ribosyltransferase catalytic subunit 1 OS=Homo sapiens OX=9606 GN=QTRT1 PE=1 SV=3	0	-2	-2	III
Q9UEU0|VTI1B_HUMAN	VTI1B_HUMAN Vesicle transport through interaction with t-SNAREs homolog 1B OS=Homo sapiens OX=9606 GN=VTI1B PE=1 SV=3	0	-2	-2	III
A6NHR9|SMHD1_HUMAN	SMHD1_HUMAN Structural maintenance of chromosomes flexible hinge domain-containing protein 1 OS=Homo sapiens OX=9606 GN=SMCHD1 PE=1 SV=2	0	-2	-2	III
O60573|IF4E2_HUMAN	IF4E2_HUMAN Eukaryotic translation initiation factor 4E type 2 OS=Homo sapiens OX=9606 GN=EIF4E2 PE=1 SV=1	0	-2	-2	III
P51151|RAB9A_HUMAN	RAB9A_HUMAN Ras-related protein Rab-9A OS=Homo sapiens OX=9606 GN=RAB9A PE=1 SV=1;sp|Q9NP90|RAB9B_HUMAN Ras-related protein Rab-9B OS=Homo sapiens OX=9606 GN=RAB9B PE=1 SV=1	0	-2	-2	III
P54652|HSP72_HUMAN	HSP72_HUMAN Heat shock-related 70 kDa protein 2 OS=Homo sapiens OX=9606 GN=HSPA2 PE=1 SV=1	0	-2	-2	III
Q5T4S7|UBR4_HUMAN	UBR4_HUMAN E3 ubiquitin-protein ligase UBR4 OS=Homo sapiens OX=9606 GN=UBR4 PE=1 SV=1	0	-2	-2	III
Q8N3C0|ASCC3_HUMAN	ASCC3_HUMAN Activating signal cointegrator 1 complex subunit 3 OS=Homo sapiens OX=9606 GN=ASCC3 PE=1 SV=3	0	-2	-2	III
Q8NBF6|AVL9_HUMAN	AVL9_HUMAN Late secretory pathway protein AVL9 homolog OS=Homo sapiens OX=9606 GN=AVL9 PE=1 SV=1	0	-2	-2	III
Q8NFF5|FAD1_HUMAN	FAD1_HUMAN FAD synthase OS=Homo sapiens OX=9606 GN=FLAD1 PE=1 SV=1	0	-2	-2	III
Q9NP81|SYSM_HUMAN	SYSM_HUMAN Serine--tRNA ligase, mitochondrial OS=Homo sapiens OX=9606 GN=SARS2 PE=1 SV=1	0	-2	-2	III
Q9UBQ0|VPS29_HUMAN	VPS29_HUMAN Vacuolar protein sorting-associated protein 29 OS=Homo sapiens OX=9606 GN=VPS29 PE=1 SV=1	0	-2	-2	III
Q9Y4W2|LAS1L_HUMAN	LAS1L_HUMAN Ribosomal biogenesis protein LAS1L OS=Homo sapiens OX=9606 GN=LAS1L PE=1 SV=2	0	-2	-2	III
O15118|NPC1_HUMAN	NPC1_HUMAN NPC intracellular cholesterol transporter 1 OS=Homo sapiens OX=9606 GN=NPC1 PE=1 SV=2	0	-2	-2	III
P51116|FXR2_HUMAN	FXR2_HUMAN Fragile X mental retardation syndrome-related protein 2 OS=Homo sapiens OX=9606 GN=FXR2 PE=1 SV=2	1	-3	-4	III
Q86X76|NIT1_HUMAN	NIT1_HUMAN Deaminated glutathione amidase OS=Homo sapiens OX=9606 GN=NIT1 PE=1 SV=2	1	-2	-3	III
Q7Z7H5|TMED4_HUMAN	TMED4_HUMAN Transmembrane emp24 domain-containing protein 4 OS=Homo sapiens OX=9606 GN=TMED4 PE=1 SV=1	1	-2	-3	III
O14530|TXND9_HUMAN	TXND9_HUMAN Thioredoxin domain-containing protein 9 OS=Homo sapiens OX=9606 GN=TXNDC9 PE=1 SV=2	1	-2	-3	III
P56945|BCAR1_HUMAN	BCAR1_HUMAN Breast cancer anti-estrogen resistance protein 1 OS=Homo sapiens OX=9606 GN=BCAR1 PE=1 SV=2	1	-2	-3	III
Q96TA2|YMEL1_HUMAN	YMEL1_HUMAN ATP-dependent zinc metalloprotease YME1L1 OS=Homo sapiens OX=9606 GN=YME1L1 PE=1 SV=2	1	-2	-3	III
Q9NZ08|ERAP1_HUMAN	ERAP1_HUMAN Endoplasmic reticulum aminopeptidase 1 OS=Homo sapiens OX=9606 GN=ERAP1 PE=1 SV=3	1	-2	-3	III
Q13636|RAB31_HUMAN	RAB31_HUMAN Ras-related protein Rab-31 OS=Homo sapiens OX=9606 GN=RAB31 PE=1 SV=1	1	-2	-3	III
Q5T5P2|SKT_HUMAN	SKT_HUMAN Sickle tail protein homolog OS=Homo sapiens OX=9606 GN=KIAA1217 PE=1 SV=2	1	-2	-3	III
Q8WUA4|TF3C2_HUMAN	TF3C2_HUMAN General transcription factor 3C polypeptide 2 OS=Homo sapiens OX=9606 GN=GTF3C2 PE=1 SV=2	1	-2	-3	III
Q9NRL2|BAZ1A_HUMAN	BAZ1A_HUMAN Bromodomain adjacent to zinc finger domain protein 1A OS=Homo sapiens OX=9606 GN=BAZ1A PE=1 SV=2	1	-2	-3	III
Q96SY0|INT14_HUMAN	INT14_HUMAN Integrator complex subunit 14 OS=Homo sapiens OX=9606 GN=INTS14 PE=1 SV=2	1	-2	-3	III
P23743|DGKA_HUMAN	DGKA_HUMAN Diacylglycerol kinase alpha OS=Homo sapiens OX=9606 GN=DGKA PE=1 SV=3	1	-2	-3	III
Q96QC0|PP1RA_HUMAN	PP1RA_HUMAN Serine/threonine-protein phosphatase 1 regulatory subunit 10 OS=Homo sapiens OX=9606 GN=PPP1R10 PE=1 SV=1	1	-2	-3	III
Q92974|ARHG2_HUMAN	ARHG2_HUMAN Rho guanine nucleotide exchange factor 2 OS=Homo sapiens OX=9606 GN=ARHGEF2 PE=1 SV=4	2	-2	-4	III
Q6PJG2|EMSA1_HUMAN	EMSA1_HUMAN ELM2 and SANT domain-containing protein 1 OS=Homo sapiens OX=9606 GN=ELMSAN1 PE=1 SV=2	2	-2	-4	III
Q9BYK8|HELZ2_HUMAN	HELZ2_HUMAN Helicase with zinc finger domain 2 OS=Homo sapiens OX=9606 GN=HELZ2 PE=1 SV=6	2	-2	-4	III
Q9BRX2|PELO_HUMAN	PELO_HUMAN Protein pelota homolog OS=Homo sapiens OX=9606 GN=PELO PE=1 SV=2	3	-2	-5	III
Q12846|STX4_HUMAN	STX4_HUMAN Syntaxin-4 OS=Homo sapiens OX=9606 GN=STX4 PE=1 SV=2	2	-1	-3	IV
Q00169|PIPNA_HUMAN	PIPNA_HUMAN Phosphatidylinositol transfer protein alpha isoform OS=Homo sapiens OX=9606 GN=PITPNA PE=1 SV=2	2	-1	-3	IV
Q9BQL6|FERM1_HUMAN	FERM1_HUMAN Fermitin family homolog 1 OS=Homo sapiens OX=9606 GN=FERMT1 PE=1 SV=1	2	-1	-3	IV
Q9H9T3|ELP3_HUMAN	ELP3_HUMAN Elongator complex protein 3 OS=Homo sapiens OX=9606 GN=ELP3 PE=1 SV=2	2	-1	-3	IV
Q15758|AAAT_HUMAN	AAAT_HUMAN Neutral amino acid transporter B(0) OS=Homo sapiens OX=9606 GN=SLC1A5 PE=1 SV=2	2	-1	-3	IV
Q7Z2K6|ERMP1_HUMAN	ERMP1_HUMAN Endoplasmic reticulum metallopeptidase 1 OS=Homo sapiens OX=9606 GN=ERMP1 PE=1 SV=2	2	-1	-3	IV
O15397|IPO8_HUMAN	IPO8_HUMAN Importin-8 OS=Homo sapiens OX=9606 GN=IPO8 PE=1 SV=2	2	-1	-3	IV
Q02750|MP2K1_HUMAN	MP2K1_HUMAN Dual specificity mitogen-activated protein kinase kinase 1 OS=Homo sapiens OX=9606 GN=MAP2K1 PE=1 SV=2	2	-1	-3	IV
Q5TFE4|NT5D1_HUMAN	NT5D1_HUMAN 5-nucleotidase domain-containing protein 1 OS=Homo sapiens OX=9606 GN=NT5DC1 PE=1 SV=1	2	-1	-3	IV
Q6UW02|CP20A_HUMAN	CP20A_HUMAN Cytochrome P450 20A1 OS=Homo sapiens OX=9606 GN=CYP20A1 PE=1 SV=1	2	-1	-3	IV
Q7L2J0|MEPCE_HUMAN	MEPCE_HUMAN 7SK snRNA methylphosphate capping enzyme OS=Homo sapiens OX=9606 GN=MEPCE PE=1 SV=1	2	-1	-3	IV
Q14146|URB2_HUMAN	URB2_HUMAN Unhealthy ribosome biogenesis protein 2 homolog OS=Homo sapiens OX=9606 GN=URB2 PE=1 SV=2	2	-1	-3	IV
Q9UJ70|NAGK_HUMAN	NAGK_HUMAN N-acetyl-D-glucosamine kinase OS=Homo sapiens OX=9606 GN=NAGK PE=1 SV=4	2	-1	-3	IV
P11908|PRPS2_HUMAN	PRPS2_HUMAN Ribose-phosphate pyrophosphokinase 2 OS=Homo sapiens OX=9606 GN=PRPS2 PE=1 SV=2	2	0	-2	IV
P49247|RPIA_HUMAN	RPIA_HUMAN Ribose-5-phosphate isomerase OS=Homo sapiens OX=9606 GN=RPIA PE=1 SV=3	2	0	-2	IV
Q15388|TOM20_HUMAN	TOM20_HUMAN Mitochondrial import receptor subunit TOM20 homolog OS=Homo sapiens OX=9606 GN=TOMM20 PE=1 SV=1	2	0	-2	IV
Q7L8L6|FAKD5_HUMAN	FAKD5_HUMAN FAST kinase domain-containing protein 5, mitochondrial OS=Homo sapiens OX=9606 GN=FASTKD5 PE=1 SV=1	2	0	-2	IV
Q8NEW0|ZNT7_HUMAN	ZNT7_HUMAN Zinc transporter 7 OS=Homo sapiens OX=9606 GN=SLC30A7 PE=2 SV=1	2	0	-2	IV
Q96C01|F136A_HUMAN	F136A_HUMAN Protein FAM136A OS=Homo sapiens OX=9606 GN=FAM136A PE=1 SV=1	2	0	-2	IV
Q9P2M7|CING_HUMAN	CING_HUMAN Cingulin OS=Homo sapiens OX=9606 GN=CGN PE=1 SV=2	2	0	-2	IV
Q9Y608|LRRF2_HUMAN	LRRF2_HUMAN Leucine-rich repeat flightless-interacting protein 2 OS=Homo sapiens OX=9606 GN=LRRFIP2 PE=1 SV=1	2	0	-2	IV
Q9Y696|CLIC4_HUMAN	CLIC4_HUMAN Chloride intracellular channel protein 4 OS=Homo sapiens OX=9606 GN=CLIC4 PE=1 SV=4	2	0	-2	IV
Q13671|RIN1_HUMAN	RIN1_HUMAN Ras and Rab interactor 1 OS=Homo sapiens OX=9606 GN=RIN1 PE=1 SV=4	2	0	-2	IV
Q6NXE6|ARMC6_HUMAN	ARMC6_HUMAN Armadillo repeat-containing protein 6 OS=Homo sapiens OX=9606 GN=ARMC6 PE=1 SV=2	2	0	-2	IV
Q99808|S29A1_HUMAN	S29A1_HUMAN Equilibrative nucleoside transporter 1 OS=Homo sapiens OX=9606 GN=SLC29A1 PE=1 SV=3	2	0	-2	IV
Q9H9Y6|RPA2_HUMAN	RPA2_HUMAN DNA-directed RNA polymerase I subunit RPA2 OS=Homo sapiens OX=9606 GN=POLR1B PE=1 SV=2	2	0	-2	IV
O75179|ANR17_HUMAN	ANR17_HUMAN Ankyrin repeat domain-containing protein 17 OS=Homo sapiens OX=9606 GN=ANKRD17 PE=1 SV=3	2	0	-2	IV
O95352|ATG7_HUMAN	ATG7_HUMAN Ubiquitin-like modifier-activating enzyme ATG7 OS=Homo sapiens OX=9606 GN=ATG7 PE=1 SV=1	2	0	-2	IV
P82921|RT21_HUMAN	RT21_HUMAN 28S ribosomal protein S21, mitochondrial OS=Homo sapiens OX=9606 GN=MRPS21 PE=1 SV=3	2	0	-2	IV
Q15031|SYLM_HUMAN	SYLM_HUMAN Probable leucine--tRNA ligase, mitochondrial OS=Homo sapiens OX=9606 GN=LARS2 PE=1 SV=2	2	0	-2	IV
Q6ZRV2|FA83H_HUMAN	FA83H_HUMAN Protein FAM83H OS=Homo sapiens OX=9606 GN=FAM83H PE=1 SV=3	2	0	-2	IV
Q96GW9|SYMM_HUMAN	SYMM_HUMAN Methionine--tRNA ligase, mitochondrial OS=Homo sapiens OX=9606 GN=MARS2 PE=1 SV=2	2	0	-2	IV
Q9UHQ4|BAP29_HUMAN	BAP29_HUMAN B-cell receptor-associated protein 29 OS=Homo sapiens OX=9606 GN=BCAP29 PE=1 SV=2	2	0	-2	IV
Q7L5N7|PCAT2_HUMAN	PCAT2_HUMAN Lysophosphatidylcholine acyltransferase 2 OS=Homo sapiens OX=9606 GN=LPCAT2 PE=1 SV=1	3	0	-3	IV
Q9NXF1|TEX10_HUMAN	TEX10_HUMAN Testis-expressed protein 10 OS=Homo sapiens OX=9606 GN=TEX10 PE=1 SV=2	3	0	-3	IV
Q32P41|TRM5_HUMAN	TRM5_HUMAN tRNA (guanine(37)-N1)-methyltransferase OS=Homo sapiens OX=9606 GN=TRMT5 PE=1 SV=2	3	0	-3	IV
